# Forward genetic screen in zebrafish identifies new fungal regulators that limit host-protective *Candida*-innate immune interaction

**DOI:** 10.1101/2025.02.14.638315

**Authors:** Bailey A. Blair, Emma Bragdon, Gursimran Dhillon, Nnamdi Baker, Lena Stasiak, Mya Muthig, Pedro Miramon, Michael C. Lorenz, Robert T. Wheeler

**Affiliations:** Department of Molecular & Biomedical Sciences, University of Maine, Orono, ME 04469; Graduate School of Biomedical Sciences and Engineering, University of Maine, Orono, ME 04469; Department of Microbiology and Molecular Genetics, McGovern Medical School, The University of Texas Health Science Center at Houston, Houston, USA

## Abstract

*Candida* is one of the most frequent causes of bloodstream infections, and our first line of defense against these invasive infections is the innate immune system. The early immune response is critical in controlling *C. albicans* infection, but *C. albicans* has several strategies to evade host immune attack. Phagocytosis of *C. albicans* blocks hyphal growth, limiting host damage and virulence, but how *C. albicans* limits early recruitment and phagocytosis in vertebrate infection is poorly understood. To study innate immune evasion by intravital imaging, we utilized the transparent larval zebrafish infection model to screen 131 *C. albicans* mutants for altered virulence and phagocyte response. Infections with each of seven hypovirulent mutants led to altered phagocyte recruitment and/or phagocytosis, falling into four categories. Of particular interest among these is *NMD5*, a predicted β-importin and newly-identified virulence factor. The *nmd5*Δ/Δ mutant fails to limit phagocytosis and its virulence defects are eliminated when phagocyte activity is compromised, suggesting that its role in virulence is limited to immune evasion. These quantitative intravital imaging experiments are the first to document altered *Candida*-phagocyte interactions for several additional mutants, and clearly distinguish recruitment from phagocytic uptake, suggesting that *Candida* modulates both events. This initial large-scale screen of individual *C. albicans* mutants in a vertebrate, coupled with high-resolution imaging of *Candida*-phagocyte interactions, provides a more nuanced view of how diverse mutations can lead to more effective phagocytosis, a key immune process which blocks germination and drives anti-fungal immunity.

**Importance:** *Candida albicans* is part of the human microbial community and is a dangerous opportunistic pathogen, able to prevent its elimination by the host immune system. Although *Candida* avoids immune attack through several strategies, we still understand little about how it regulates when immune phagocytes get recruited to the infection site and when they engulf fungal cells. We tested over 130 selected *Candida* mutants for their ability to cause lethal infection and found several avirulent mutants which provoked altered innate immune responses, resulting in lower overall inflammation and greater host survival. Of particular interest is *NMD5*, which acts to limit fungal phagocytosis and is predicted to regulate the activity of stress-associated transcription factors. Our high-content screening was enabled by modeling *Candida* infection in transparent vertebrate zebrafish larva. Our findings help us understand how *Candida* survives immune attack during commensal and pathogenic growth, and may eventually inform new strategies for controlling disease.
