## Supplementary Tables for "Forward genetic screen in zebrafish identifies new fungal regulators that limit host-protective *Candida*-innate immune interaction"

### Sheet: Table S1
Order in Table	Sytematic Name	Gene Name	Defect from Noble Paper	Passed 1st Round Virulence Test	Passed 2nd Round Virulence	2nd Isolate Passed Virulence Test	Passed Genotyping	Complementation Restored Virulence	Z-Score in Zebrafish Primary Screen	Role in Mouse Virulence	Notes on Role in Mouse Virulence
1	orf19.2886	CEK1	Morph.	Yes	Yes	Yes	Yes	Yes	3.16453	POS	Yes
2	orf19.1040	MAD2	Infect.	Yes	Yes	Yes	Yes	Yes	3.41074	POS	Yes
3	orf19.4036	APM1	Morph.	Yes	Yes	Yes	Yes	Yes	2.56599	UNK	n/a
4	orf19.4056	BRG1	Morph.	Yes	Yes	Yes	Yes	Yes	3.25028	POS	Yes
5	orf19.4188	NMD5	Infect	Yes	Yes	Yes	Yes	Yes	3.41074	UNK	n/a
6	orf19.6927	PEP8	Morph.	Yes	Yes	Yes	Yes	Yes	3.6952	UNK	n/a
7	orf19.7247	RIM101	Morph.	Yes	Yes	Yes	Yes	Yes	3.75919	POS	Yes
8	orf19.3384	rbt1∆/∆968-2166	Infect	Yes	Yes	Yes	Yes	No	3.68658	EXCLUDE	Unknown mutation
9	orf19.3895	CHT2	Infect	Yes	Yes	Yes	Yes	No	4.10758	EXCLUDE	Unknown mutation
10	orf19.5547		Morph.	Yes	Yes	Yes	Yes	No	3.83262	uORF	n/a
11	orf19.2726		Morph.	Yes	Yes	No	Yes		3.07124	uORF	n/a
12	orf19.5661	PTC7	Morph.	Yes	Yes	No	Yes		3.87121	UNK	n/a
13	orf19.4002	DUN1	Infect	Yes	Yes		No		3.73333	UNK	n/a
14	orf19.4772	SSU81	Morph.	Yes	No	No	Yes		4.10758	UNK	n/a
15	orf19.4905		Infect	Yes	No	No	Yes		1.90704	UNK	n/a
16	orf19.3012	ARO80	Morph.	Yes	No	No			3.16453	UNK	n/a
17	orf19.3207	CCN1	Morph.	Yes	No	No			3.24395	UNK	n/a
18	orf19.3315	CTA9	Morph.	Yes	No	No			3.40589	UNK	n/a
19	orf19.10080	TRP2	Infect	No					-1.30532	UNK	n/a
20	orf19.113	CIP1	Morph.	No					-1.16414	UNK	n/a
21	orf19.118	FAD2	Morph.	No					-1.06478	NONE	Normal virulence
22	orf19.1187	CPH2	Morph.	No					-1.01183	NONE	Less virulent in GI model
23	orf19.12525	SMI1	Morph.	No					-0.776071	NONE	Normal virulence
24	orf19.1264	CFL2	Infect	No					-0.570239	NONE	Normal virulence
25	orf19.1276		Infect	No					-0.296799	uORF	n/a
26	orf19.2133	LIP4	none	No					-0.12961	NONE	Normal virulence
27	orf19.1345	LIP8	none	No					0.0918724	POS	Less virulence
28	orf19.1392		Infect	No					0.115853	uORF	n/a
29	orf19.1397		Morph.	No					0.120905	uORF	n/a
30	orf19.1443	PLB4	none	No					0.673532	UNK	n/a
31	orf19.1445	ESC4	Infect	No					0.739546	UNK	n/a
32	orf19.1449		Morph.	No					0.848199	uORF	n/a
33	orf19.1665	MNT1	Morph.	No					0.921622	POS	Less virulence
34	orf19.1702	ARF3	Morph.	No					0.971806	NONE	Normal virulence
35	orf19.1814	STT4	Morph.	No					1.02024	POS	Less virulence
36	orf19.2094	PDR6	Infect	No					1.02495	UNK	n/a
37	orf19.2245	YPT72	Morph.	No					1.06975	POS	Less virulence
38	orf19.2315	RTG3	Infect	No					1.16055	POS	Less virulence
39	orf19.242	SAP8	none	No					1.19881	UNCLEAR	Virulence unclear URA3
40	orf19.2444	CHS7	Infect	No					1.47792	POS	Less virulence
41	orf19.2538	PTC2	Morph.	No					1.48799	POS	Less virulence
42	orf19.2653		Infect	No					1.61813	uORF	n/a
43	orf19.2695	UBR1	Morph.	No					1.81442	UNK	n/a
44	orf19.2752	ADR1	Morph.	No					1.81988	UNK	n/a
45	orf19.2961		Infect	No					1.90543	uORF	n/a
46	orf19.2975	YPT7	Morph.	No					1.90543	UNK	n/a
47	orf19.299	ECM14	Morph.	No					1.90805	UNK	n/a
48	orf19.3029		Morph.	No					1.93836	uORF	n/a
49	orf19.3060		Morph.	No					2.12637	uORF	n/a
50	orf19.3066	ENG1	Morph.	No					2.19501	POS/NEG	Less and more virulence
51	orf19.3111	PRA1	none	No					2.40187	POS	Less virulence
52	orf19.3201	MTLA1	Infect	No					2.41467	POS	Less virulence
53	orf19.3212	MID1	Infect	No					2.48163	POS	Less virulence
54	orf19.3283		Infect	No					-1.82016	uORF	n/a
55	orf19.3290		Infect	No					-1.64836	uORF	n/a
56	orf19.3335		Infect	No					-1.5262	uORF	n/a
57	orf19.3374	ECE1	none	No					-1.15881	POS	Less virulence
58	orf19.3575	CDC19 (PYK1)	Infect	No					-1.15881	POS	Less virulence
59	orf19.3710	YHB5	Morph.	No					-0.779371	POS	Less virulence
60	orf19.3753	SEF1	Infect	No					-0.507908	NONE	Normal virulence
61	orf19.376		Morph.	No					-0.485207	uORF	n/a
62	orf19.3811	GYP1	Morph.	No					-0.433103	POS	Less virulence
63	orf19.3839	SAP10	none	No					-0.338226	POS	Less virulence
64	orf19.3845	FGR3	Morph.	No					-0.233525	POS	Less virulence
65	orf19.3854		Morph.	No					0.325951	uORF	n/a
66	orf19.4014		Morph.	No					0.454138	uORF	n/a
67	orf19.4350	PPH3	Morph.	No					0.524598	NEG	More virulence
68	orf19.4459		Morph.	No					0.572379	uORF	n/a
69	orf19.4466		Morph.	No					0.676025	uORF	n/a
70	orf19.449		Infect	No					0.739546	uORF	n/a
71	orf19.4593	RGA2	Infect	No					0.739546	UNK	n/a
72	orf19.4649		Morph.	No					0.739546	uORF	n/a
73	orf19.4670	CAS5	Morph.	No					0.803067	POS	Less virulence
74	orf19.469	HST7	Morph.	No					0.937654	NONE	Normal virulence
75	orf19.4804	LIP2	none	No					1.00899	POS	Less virulence
76	orf19.4821	LIP1	none	No					1.08794	UNK	n/a
77	orf19.4822	LIP10	none	No					1.13118	UNK	n/a
78	orf19.4823	LIP6	none	No					1.14738	UNK	n/a
79	orf19.4831	MTS1	Infect	No					1.16823	POS	Less virulence
80	orf19.4856	LIP3	none	No					1.22602	UNK	n/a
81	orf19.4859		Morph.	No					1.23647	uORF	n/a
82	orf19.4972		Morph.	No					1.23849	uORF	n/a
83	orf19.5200	SIT4	Morph.	No					1.29069	POS	Less virulence
84	orf19.529		Morph.	No					1.33394	uORF	n/a
85	orf19.5406		Morph.	No					1.3914	uORF	n/a
86	orf19.5477	ECM17	Morph.	No					1.41315	UNK	n/a
87	orf19.5499		Infect	No					1.44124	uORF	n/a
88	orf19.5509		Infect	No					1.5278	uORF	n/a
89	orf19.5542	SAP6	none	No					1.69277	UNCLEAR	Virulence unclear URA3
90	orf19.557		Infect	No					1.72187	uORF	n/a
91	orf19.5585	SAP5	none	No					1.73749	UNCLEAR	Virulence unclear URA3
92	orf19.5714	SAP1	none	No					1.73749	UNCLEAR	Virulence unclear URA3
93	orf19.5782		Infect	No					1.92294	uORF	n/a
94	orf19.5968	RDI1	Morph.	No					1.987	UNK	n/a
95	orf19.5992	WOR2	Morph.	No					2.01711	UNK	n/a
96	orf19.6001	SAP3	none	No					2.04554	UNCLEAR	Virulence unclear URA3
97	orf19.6182	MRR2	Morph.	No					2.08807	POS	Less virulence
98	orf19.6202	RBT4	Infect	No					2.16453	POS	Less virulence
99	orf19.6249	HAK1	Infect	No					2.22148	UNK	n/a
100	orf19.6324	VID27	Morph.	No					2.28083	UNK	n/a
101	orf19.6327	HET1	Infect	No					2.29403	POS	Less virulence
102	orf19.6358		Morph.	No					2.30326	uORF	n/a
103	orf19.6365	PTP1	Morph.	No					2.33492	NONE	Normal virulence
104	orf19.6411		Infect	No					2.33606	uORF	n/a
105	orf19.6526		Morph.	No					2.3562	uORF	n/a
106	orf19.6784	PGA32	Infect	No					2.45536	UNK	n/a
107	orf19.6874		Morph.	No					2.61069	uORF	n/a
108	orf19.6928	SAP9	none	No					2.68263	UNCLEAR	Virulence unclear URA3
109	orf19.695	RGS2	Morph.	No					2.73288	UNK	n/a
110	orf19.6980		Morph.	No					2.89509	uORF	n/a
111	orf19.701	CFL11	Morph.	No					2.38443	POS	Less virulence
112	orf19.7049	CYB5	Infect	No					-1.61808	UNK	n/a
113	orf19.7086		Morph.	No					-1.08883	uORF	n/a
114	orf19.7221	SET3	Morph.	No					-1.07401	POS	Less virulence
115	orf19.7224		Morph.	No					0.178229	uORF	n/a
116	orf19.7282	PEX13	Morph.	No					0.236047	UNK	n/a
117	orf19.7288		Infect	No					0.36529	uORF	n/a
118	orf19.7320	LIP7	none	No					0.627255	UNK	n/a
119	orf19.7349	CHS4	Infect	No					0.657366	UNK	n/a
120	orf19.7359	CRZ1	Infect	No					0.736515	NONE	Normal virulence
121	orf19.7381	AHR1	Morph.	No					0.903479	UNK	n/a
122	orf19.7397		Infect	No					0.933848	uORF	n/a
123	orf19.7475	PHO81	Morph.	No					1.0457	UNK	n/a
124	orf19.753	MNN15	Infect	No					1.32026	UNK	n/a
125	orf19.756	SAP7	none	No					1.59806	UNCLEAR	Virulence unclear URA3
126	orf19.7610	PTP3	Morph.	No					1.62042	POS	Less virulence
127	orf19.762		Morph.	No					1.94537	uORF	n/a
128	orf19.794		Morph.	No					2.04554	uORF	n/a
129	orf19.852	SAP98	none	No					2.33492	UNK	n/a
130	orf19.895	HOG1	Morph. & Infect	No					2.62167	POS	Less virulent
131	orf19.9111	ZRC1	Morph.	No					2.92877	POS	Less virulent
Table caption.
# UNK=Unknown; uORF=Untested virulence and unnamed ORF; UNCLEAR=Virulence results controversial; NONE=Gene has no role in virulence; POS=Gene has positive role in virulence; NEG=Gene has a negative role in virulence
Gray highlight: Less virulent in mouse tailvein model
Blue highlight: No change in virulence in mouse tailvein model

### Sheet: Table S2
Table S2. Phagocytosis efficiency (% intracellular fungi) for infection experiments shown in Fig. 1E.
			adr1∆/∆	pra1∆/∆	mad2∆/∆	rbt1∆/∆	rbt4∆/∆	mnn15∆/∆	mnt1∆/∆	ece1∆/∆
	% Intracellular Candida	Effect Size	0.35	0.12	0.9	0.12	0.55	0.27	0.15	0.1
		p-value	0.283	0.684	0.009	0.692	0.029	0.399	0.642	0.704
	Effect Size	<0.1 = trivial		0.1 - 0.3 small		0.3 - 0.5 moderate		>0.5 large
	p-value	<0.05		0.05 - 0.2		>0.2

### Sheet: Table S3
Table S3. Fungal-phagocyte interactions statistics summary for data shown in Table 1 and Fig. 4-5.
			rim101∆/∆	brg1∆/∆	mad2∆/∆	pep8∆/∆	apm1∆/∆	nmd5∆/∆	cek1∆/∆
	#LysC+ Cells Recruited	Effect Size	0.45	0.19	0.44	0.59	0	0.07	0.11
		p-value	0.113	0.453	0.066	0.046	1	0.801	0.701
	# Mpeg+ Cells Recruited	Effect Size	0.14	0.69	0.3	0.47	0.42	0.23	0.43
		p-value	0.614	0.01	0.223	0.095	0.168	0.386	0.126
	Total # Recruited	Effect Size	0.06	0.53	0.42	0.54	0.45	0.2	0.41
		p-value	0.846	0.047	0.088	0.07	0.149	0.462	0.144
	# Extracellular Candida	Effect Size	0.56	0.18	0.56	0.31	0.12	0.65	0.59
		p-value	0.045	0.469	0.021	0.266	0.672	0.015	0.036
	% Intracellular Candida	Effect Size	0.66	0.25	0.18	0.26	0.12	0.69	0.52
		p-value	0.018	0.331	0.452	0.357	0.667	0.009	0.062
	# Internal Candida / # Recruited Cells	Effect Size	0.01	0.49	0.4	0.31	0.22	0.55	0.19
		p-value	0.979	0.063	0.11	0.289	0.473	0.051	0.499
	Effect Size	<0.1 = trivial		0.1 - 0.3 small		0.3 - 0.5 moderate		>0.5 large
	p-value	<0.05		0.05 - 0.2		>0.2

### Sheet: Table S4
Table S4: Detailed comparison of zebrafish and murine tail vein virulence results
	Tested in Zebrafish in this Manuscript (129)	Tested in Zebrafish and tested in mono-infection in tail vein (48 total)	More virulence in t.v. (1 total)	0	Zfish Z>1
				1	Zfish Z<1
			Less virulence in t.v. (33 total)	4	Zfish Z>3 Validated
				7	Zfish 3>Z>2
				5	Zfish 2>Z>1
				17	Zfish Z<1
			Unchanged virulence in t.v. (14 total)	0	Zfish Z>3
				0	Zfish 3>Z>2
				0	Zfish 2>Z>1
				14	Zfish Z<1
		Tested in Zebrafish but not in mouse tail vein mono-infection (81)		10*	Z>3
				16	Z>2
				31	Z>1
				24	Z<1
	*Three validated mutants less virulent in zebrafish, but haven't been tested in mouse t.v.

### Sheet: Table S5
Table S5. Complementation construct sequences
Gene/Orf Name	Upstream Orf	Orf	Downstream Orf
Orf19.5547	CAAAGAAAGCAAGTCATTTATATTTCATACTTTGTCGTTGCGACATTTCTAATTCTTTTTCGCAATTTTTTTTGTTGATTCTAATTTTTTTTTCCCTTCCATCCAATTAAAACACCTCGAGTATTCATCAATAATTATATTACTCAATAAGAAGAAAACATATCATTTGTGCTTCTTTTCCAACACACATACACACAGACAT	ATGTCTTCTCCGATATTACCATTTACTGAAGCCAACTCCAAAAGAGTCACTTCATTATTCAGACAGGCTTTAAGAACCGCGTATGACCATTCAATGAGATGGGATGTTTATAGAGATGCCACCATAAATATCAGACGACAATTTGAAGCCAATAAACATATTTCCAGCCAACAAGAATTAGAAGCTGTGATTAATAAGACTAAAGCTAAATTGGCTGAATGGAAACACCCCGACCCATATATTCCACCGTGTAGGCCAGGCGGTACTAAATACCAAAGAAATATCCCTGTCGCCAGAGAACCACTTGTACCGGGTGATTGGTAG	AATTGGTGAAATTGTATTAATAATGACGACTATCCATAGAAACATCTATT
APM1	TGATATCATAGCCCCAGCTAGGCTAGTTAGACCCTATCTGCATTGATTAGACTGGTTATATTGTAGTGGGGCTATACATTTTGGTAGCACTTATTTTTTGAGCATTTGGCACGTAAGTTGGAAAAAAAAAAATTTCTATCAACAACAAATCGGATAACAAAATTTCACCAAGAAGTTAGTTGCTTGTCAATCATTTCGCAT	ATGGCATCACAGATACATTTTTTAGACATCAAGGGCAAACCTTTATTGTCAAGAGACTATAAGGGAGATATTTCTTCTACTACAATTGAAAAGTTCCCGCTTTTGCTATTGGAATTGGAAAACACTGTTGATGACGGTGAATACAAACCGTTTATCAACCATGAAGGCATAAACTACATTTTCATCAACCACAATAACTTATACATTTGTGCATTGACACGGAAGAACGAGAACATTATGACGATCATTATATTTTTATCAAAGTTGGTTGAAGTCATGACCCAATACTTTAAGTCGTTGGAGGAAGAGAGTATTAAAGACAATTTTGTTATTATTTATGAGTTGTTAGACGAGATGATGGATTTCGGAGTTCCACAAACAACAGACACAAAGATTCTT…	TCCGTTCTTGGATATACATATACAGGAGGAAGAGTCTTTCTATGTATTTA
BRG1	CCCTGAAAATCTCTTCTTTCCCATTCTTTTCTTGTTTTCTAGATTCTTACTTTTTTATTTTGCAATAACTGTATTTTGCTTCAATTTCTTTAAGTTAATTAGTAATTGGTACTACTGTTCATATTTGATATTTCAGCGTTATTTCTCCATCCATACTTGTTACATTGTAAATATTCACTACTATTCCAGAAATTCAAATCAT	ATGTCCAGTTCATCATCTTTATCTTCATCTACTACTACTGCAACAACAACCAGTGCGCGTATTCGTTTGCCATCAATAAGTGAATTGACTTCACGATCAACCATTAGTGGAGGTAGTAATAATGGTAATGGTTCTGCTTTGAAATCACAGATTTCGCCAAGATTGTCTGATACATCAAGAATATTACCAAGCATACTTAAAAATACCAGTGGATCATCTACACCTACTTCTTCATCTACACCCTTCAAATGTCCGCCAATAAAATCTACCGTTGGCGGTACTTTATCAAGTGGAAACACTCAATCAAATTATGTTTTGGGTAATACTAAAATAAATAGCTTACCAAGACTTTCTTCACCTACATTGCCTGTCAAAGTGCAACCTCAACAACAGCCACAA…	CTGGCGGTATTCCTGTTGCTTACCCAACCCAAATTCCTTTAATTCGTCAT
CEK1	CCAACCAACCAACCAACCAACCAACGAACTACTATTCTCAAACTACTATCCCATTATCTATTAAGAGTTCTATTTGATATCTACCTTTATAAAGGAGAAAAGCCTATTTTTTTTTAAAATAATTTTTTTTTTCAGATCAATCGAATATTTCGACCACGTTATCAATAGAAATCGCTACTACTACTTACTTAATACAACAT	ATGAATATAGACCAACATCATCAACTTCAACAGCAACATCAACAACAAATGTTACAACAACAAGCCCAGGCTCAGGCTCAGGCCCAAGCCCAAGCACAACAACAACAACAACAACAACAACAGGCAGCAGCCGCAGCCGCAGCAGCCAACGCTGCGGCTACTACTTCTTCTTCCCCTCGTCAAGTTTCATTCAACGTATCTGACCATTATCAAATATTAGAAATTGTTGGAGAAGGAGCGTATGGAATAGTTTGTTCAGCCATTCATAAACCATCACAACAAAAAGTTGCCATTAAAAAAATTGAACCATTTGAAAGAAGTATGTTATGTTTGCGTACATTACGAGAATTAAAATTATTAAAACATTTTAACCACGAAAATATCATTAGTATATTAGCC…	AAAGAGGTCAAGCAAGTTAAGCTAAACTAAACTAAACTAAACTAAACTAA
CHT2	TTGATCCAAGATATCTCCAAACTTGTTTATACTTTAATCGTTAGGTTTTTGTTTTCTTTCAACACACATTCTTTTTCCAACTAACCCCAAGTCATTCGTTATTTATTAGGTGGTTTTCAATCTTCAAATCCAATTTAGTCTTTCGTTCTTATTTAATTTTATACCCTTAACAAAACAAGCCAAAAAGAAATAAAAGTATCAT	ATGTTGTCTTTTAAATCATTATTAGCTGCTGCAGTTGTAGCATCGTCAGCTTTGGCCAGTGCCTCCAATCAAGTTGCTCTTTACTGGGGTCAAAATGGTGCTGGTGGCCAAGAAAGATTGGCACAATACTGCCAGGAAGCTGACGTTGACATCATTTTATTATCATTTTTGAACTTGTTTCCAGATCCATTAAATGTTAATTTTGCCAATCAATGTGGTAACACTTTTGAATCTGGTTTGTTACACTGTTCTCAAATTGGTGCTGACATTAAAACTTGTCAATCATTAGGTAAAACCGTGTTATTATCTTTAGGTGGTGGTGTTGGTGACTATGGTTTCAGCGATGTTGCTTCTGCCACTAAATTCGCAGACACCTTATGGAACAAATTTGGTGCTGGT…	TGAATTAACCTCTTGTTTACTCTAATATTTTTTCTTTTTGTATTGATATA
MAD2	GTAAATGTTTCTAGTAGGGATATCAATGGAAAAAGAAATGGAGTAAGAAGTTTGACAAGGAGGAGGAGGAGAAGAATCGTTTATGGTTTAAATATTATTTTTTTTTTTTTTTCAGTTTTGCGATAAATCAAATCAAAACAACAATTATTCCTCCATCAAACAGTTTCCACACAACCCTATCTATCCCTTCCCCCCTTATCAT	ATGCCATCATCATTAGAACCATCATCTAAATTAGCCCTTAAAGGGTCACTGAAAATTGTATGTGATTATTTTGAATTTGCTTTAAATTCAATATTATATCAAAGAGGTATATATCCCCAAGAAGATTTTGTCACCGTTAAAAAATATGATTTACCAATGGTTATAAATGATGATTATGATGTGCAAAAATATATCAATAATATTATGAAACAAATTAAAAAATGGATTTATGGTTCATTGATGTCAAAATTTATAATTGTTATTGTATCTAAAACAAATTTAGAAAATATTGAACGATGGGAATTTAACATTGAAACGAAAGACCAAGAAGAAACCACCGAAAATGGTGATGGTGATGGTGATGGAGTTGGGAAATCACGCCAAGAAATACAAAAGGAA…	ACTATGGTTATTATTTTTCTAATTCTTTATTAAACCTCCTTCTTTTATTA
PEP8	CTCACGGACAAACGAGTGAGAGAAAGAATAATAACAACAGAATCTAGACAAACGAAACAACATAGTGTGTTCATCACTTTTGACGAATTTGGACAATCTGAAACAAAACTTTGACGAGAGATATATTGGATTATTTATATTCATATACATCAATACAAGTGTGTGTGTGTGTGTGTTTGTTTCTTCTTCAAAGTGCTACAT	ATGTCCATATTTTTTAAGGCACCATTAGATATTGAAATTAGGTTAGATAATGAGGATACTCGGAAGCACGTTGAAGTGAAAACTCCGCAAGGAAGAGTTGAAAAGCTCCCTATTTACAAGGATGGTGAATCAGTGAAAGGTGTGGTTACGTTACGCACTAAGGAAGGAAGGAAATTGGAACATCTTGGCGTTAGAGTGCAATTGTTAGGGTCCATTGAAACTAATACTGATGGAATACTGTCATCGGAATTTTTAACATTAGCCACGGAACTAGCCGCTCCAGCACAATTGTCGCATCCTGAATCATATCCTTTTGAATTTAAGAATGTTGAGAAACAGTATGAAAGTTATCGTGGCAAGAATGTCAGACTAAGATACTACATTAAAGTAACAGTGTTG…	AAGAGTTGTTTGAGTATGTGAGGAATCTTTTTTTTGTTTAATTGAAGATC
RBT1	GATCTTGAAAGACAATTACCCGTTGATATCAACAATTAATCAATGGTTATAATATGGTCAAATTACTTTCCCAAAAACTATAAATAAAGGTAAGATTTACTGGATTTTGAACTTGTAATTTTCTTATTTTTCTATCCCATCAACAAGATCAAACAAAATACAAATCTCGTATTAGTCATTCGCAT	ATGAGATTTGCAACTGCCCAACTCGCTGCCCTCGCTTACTACATTTTATCCACTGAGGCTACTTTCCCATTATTAGGTGACATCTTTAATTGTATTCCACACAACACTCCTCCTGTCTGCACTGACTTGGGTCTTTACCACGATAGCTCCATTTCCCTCGGTGGTTCTAAGAACAAGAGAGAAGCTGAAATTGCCAATAAAGATGGTACAATTGAAAAGAGAACTTTTGGAAGTGCTGGTGTAAATGCTGGTTTCAATGCCGCATTTGTCGTGTCTAATGCCAAAAAATTATCTGACGGTTCTTATGGTATTGATTGTAACTTCAAGAGTGATTCTTCTGTCCAATTGAACCTGGCTTTTGGTAAAAAAGTTAAACAATTGAGTATCACTGGTACTGGT…	TTCTAGTTACTGATACTATATCTTTTTCTTTTTCTGTTTGGATTTCTACT
RIM101	ATAATGGTTGTTTAAGCTTCGCAGTTTTTTTTTTTCTAGGGAGAAATTATTATACATTATATATATTATCAACTTTTTCTCGTTACAAAAGTCACACCTTTTTTTTTTTCTACTTGTTCTTCTTTCAACAACTAACTAATTTTATACTATCCACCAACTATAGATATTACATACAAGTTTTTAACCTAGACAAACGAGATTTTTAGACAT	ATGAATTACAACATTCATCCCGTAACATACTTAAATGCTGATAGCAATACGGGTGCAAGTGAAAGCACTGCAAGTCACCACGGTTCTAAGAAATCACCTTCCTCAGATATTGATGTAGATAATGCTACGTCACCTTCATCTTTTACTTCGTCCCAATCACCTCACATCAATGCTATGGGTAACAGTCCCCATTCCTCATTCACTTCTCAATCTGCGGCCAATTCTCCTATCACTGATGCCAAACAACATTTGGTTAAACCAACCACCACCAAGCCAGCAGCTTTTGCTCCTAGTGCTAATCAATCTAACACCACAGCTCTGCAATCTTATACCCAACCAGCACAACAATTACCAACTCAGTTACACCCAAGTCTTAACCAAGCCTACAACAACCAACCA…	GCAATTATACCGATTTTACTTTTTTATTTATTTTTATTTTTTTGTTTAGGGTGGTTT
ARG4 (All Constructs)	ACATAATAGTAGGAATATCTACCTGAACCATTTACATTCAACAACTGGCAAGAACCTTCCTAATAATTTGCAAGAGTAATCACAATTAAACCAAAATCAAAGTTTACCGTGTATATAGTTGGACAGAAAGCTGTCACATTGGTTTAATACATAGTTGAATATGTATGCATGAAACAACAACAATACAATTACAGCTCAGGATCCTTCAATTAATTTCAACATTCAAACAACATAACACCTTATGTAAATGAGGTTATGAGTATATGTGAACAACAAATCTTATGACTAAACTTGGGTCGTGTACTTTTGATGATTGAGTCATTTTTACCAATTAGGCAATTAATTTTTGCTAAATTTTCATTAACCGTGCTGGTCATCCCAACAAACAATATAAAAGCT…	ATGTCACAACAACCTAGTGAAAATAAATTATGGGGTGGACGATTCACTGGCGCTACTGATCCATTAATGGATTTATACAATGCTTCATTACCTTATGATAAAGTTATGTATGATGCAGATTTAACTGGTACTAAAGTATATACACAAGGATTGAACAAATTAGGATTAATTACCACTGAAGAATTGAATCTGATTCATCAAGGTTTAGAACAAATTAGACAAGAATGGCATGATAATAAATTTATTATTAAAGCTGGTGATGAGGATATTCATACTGCTAATGAACGTAGATTAGGAGAAATCATTGGGAAAAACATTTCTGGTAAAGTTCATACTGGTAGGTCCAGAAATGATCAAGTTGCTACTGATATGAGAATTTTTGTTCGTGAATCATTACTT…	TTTATAAATAATCATATAGTATTCAATGTTTTGTTTTGTTTTTTTTTTTTTTTTTATGGAAATGTGCAAACAGTATATAATCAATTAATAGAAAGATACCCTGTATTCCATTGTATCGCCTTTGGGATGTCTATAATACCAACTTTCAAGAATGAGAAATTAAACAACAATTTCTTTCACCAATCAACTCGTCTATATTCAATAAACTCATTCTGGTCTTTTCAAATCTTTAATGTTATCCTGATCAAACTTACAAATCAAAAATGTATCAAAATCATTCATTAGTTCTTCTTCTTTTGTTATCTTTGTCACTATATTTCTCTCCATCCAGACCAAAAATACTTCCATTGTGAAGATCGTCTGAATCATAATCAGCAACTACCTCTTCCATTTCAGAGA…
Gene/Orf Name	Upstream Orf	Orf	mNeon	Downstream Orf
NMD5	TCTCACTCTAGATAACCTGCACATAAAAAAAGAGAAGGTACACAAACAAACTAACAATCTCATCATCATCATACCTTAAAAAAAAAATTATTTAGTCAACTTCAGCTCGAGAAAAGAAACTTGATTTTTTTTTTTTTTTTTTTTTTCATAAAAATCCAAGAATTCCAAAAAGATTCAACCCCAATCTCAACACCTCTGCCTAGCTTTCAT	ATGGATAGTAATTTGATTTTGGAATGTTTTGCTGGAACTTTACAAGCCGACCCCAATTTGAGAAACCAAGCGGAATCAAAATTGAAAGAATTATCGGTTTCTCCTGGATTTCTAGGTGCGTGTTTAGATGTCATAGATTTATCATCATCACCAGTACAAGCCAAAAAGGCAGCCGCAGTTTATTTTAAAAATAGAGTTATCAGATATTGGGAAGCCAAAGATAGTCAATACAAAATTGACCAAGATGAAAAACCGATTGTCAAAGAGAGAATTTTACCCGTTATTATCAATGCTGATTACAACATCAAACAACAGTTGATTCCTGCTTTGAGGTTATTGGTTGCCTTAGAATTTGATAATTGGGATGGATTATTGGACCAAACGGGTCAATTATTGCAA…	CCCATGGTTTCAAAAGGTGAAGAAGATAATATGGCTTCATTGCCAGCTACTCATGAATTGCATATTTTTGGTTCAATTAATGGTGTTGATTTTGATATGGTTGGTCAAGGTACTGGTAATCCAAATGATGGTTATGAAGAATTGAATTTGAAATCAACTAAAGGTGATTTGCAATTTTCACCTTGGATTTTGGTTCCACATATTGGTTATGGTTTTCATCAATATTTGCCATATCCAGATGGTATGTCACCATTTCAAGCTGCTATGGTTGATGGTTCAGGTTATCAAGTTCATAGAACTATGCAATTTGAAGATGGTGCTTCATTGACTGTTAATTATAGATATACTTATGAAGGTTCACATATTAAAGGTGAAGCTCAAGTTAAAGGTACTGGTTTT…	ACATTGTGAGGAGGAAAGTTTATAGATAACAAACATATAAAAAAATAAAG
